# Spatially convergent fMRI signatures of diabetes and male sex identify genetic vulnerabilities to accelerated brain aging

**DOI:** 10.1101/2025.04.14.648801

**Authors:** Anthony G. Chesebro, Luna R. Rohm, Botond B. Antal, Corey Weistuch, Helmut H. Strey, Eva-Maria Ratai, David T. Jones, Lilianne R. Mujica-Parodi

## Abstract

Age-related cognitive decline results from complex interactions between neuroendocrine and neurometabolic processes that undergo lifelong degredation, yet the mechanisms underlying these interactions remain poorly understood. This study examined the effects of diabetes and sex on functional brain networks across aging through analysis of two large cohorts (N=1,621 total) using both 3T and 7T functional MRI, complemented by spatial transcriptomic data from over 14,000 genes from six post-mortem brains. Four networks— cingulo-opercular, default mode, salience, and lateral somatomotor—exhibited significant functional decline in both individuals with diabetes and independently in males. Gene expression analysis of vulnerable networks revealed significant overexpression of insulin-dependent glucose transporters, dopaminergic and GABAergic synaptic genes, and VEGFA-VEGFR2 pathway components. These findings suggest functionally-specific circuit vulnerability to metabolic and hormonal dysregulation, potentially offering targets for early intervention before irreversible neurodegeneration occurs.
