## Supplemental Table 1 for "Spatially convergent fMRI signatures of diabetes and male sex identify genetic vulnerabilities to accelerated brain aging"

### Sheet: Sheet1
Network	Independent variable	β	SE	z	p	2.5% CI	97.5% CI
Auditory	Intercept	0.504	0.019	26.622	0	0.467	0.542
	Age	-0.003	0	-6.354	0	-0.003	-0.002
	Random effect	0.003	0.015
Cingulo-opercular	Intercept	0.256	0.019	13.493	0	0.219	0.293
	Age	-0.001	0	-3.405	0.001	-0.002	-0.001
	Random effect	0.003	0.02
Dorsal Attention	Intercept	0.356	0.024	14.659	0	0.308	0.403
	Age	-0.001	0.001	-2.756	0.006	-0.002	0
	Random effect	0.005	0.024
Default Mode	Intercept	0.435	0.033	13.294	0	0.371	0.499
	Age	-0.001	0.001	-2.18	0.029	-0.003	0
	Random effect	0.01	0.036
Fronto-parietal	Intercept	0.384	0.03	12.73	0	0.325	0.443
	Age	-0.001	0.001	-2.241	0.025	-0.003	0
	Random effect	0.009	0.035
Medial Temporal	Intercept	0.313	0.068	4.624	0	0.181	0.446
	Age	0.001	0.001	0.961	0.337	-0.001	0.004
	Random effect	0.024	0.044
Parieto-medial	Intercept	0.57	0.029	19.861	0	0.514	0.627
	Age	0	0.001	-0.767	0.443	-0.002	0.001
	Random effect	0.008	0.031
Reward	Intercept	0.201	0.031	6.494	0	0.14	0.261
	Age	-0.002	0.001	-2.709	0.007	-0.003	0
	Random effect	0.005	0.021
Salience	Intercept	0.389	0.026	15.203	0	0.339	0.439
	Age	-0.002	0.001	-3.703	0	-0.003	-0.001
	Random effect	0.006	0.024
Somatomotor Dorsal	Intercept	0.459	0.032	14.423	0	0.397	0.522
	Age	-0.001	0.001	-1.648	0.099	-0.002	0
	Random effect	0
Somatomotor Lateral	Intercept	0.476	0.03	16.059	0	0.418	0.534
	Age	-0.002	0.001	-3.587	0	-0.003	-0.001
	Random effect	0.007	0.026
Ventral Attention	Intercept	0.293	0.027	10.888	0	0.24	0.346
	Age	-0.002	0.001	-2.709	0.007	-0.003	0
	Random effect	0.006	0.023
Visual	Intercept	0.561	0.027	20.451	0	0.507	0.615
	Age	-0.001	0.001	-2.515	0.012	-0.003	0
	Random effect	0.007	0.032
