## Supplemental Table 2 for "Spatially convergent fMRI signatures of diabetes and male sex identify genetic vulnerabilities to accelerated brain aging"

### Sheet: Sheet1
Network	Independent variable	β	SE	z	p	2.5% CI	97.5% CI
Auditory	Intercept	0.5012	0.015	34.56	0	0.473	0.53
	Age	-0.0025	0	-11.797	0	-0.003	-0.002
	Diabetes status	-0.0098	0.007	-1.512	0.131	-0.023	0.003
Cingulo-opercular	Intercept	0.3645	0.011	32.475	0	0.343	0.387
	Age	-0.0027	0	-16.933	0	-0.003	-0.002
	Diabetes status	-0.0261	0.005	-5.18	0	-0.036	-0.016
Dorsal Attention	Intercept	0.4358	0.014	30.087	0	0.407	0.464
	Age	-0.0024	0	-11.402	0	-0.003	-0.002
	Diabetes status	-0.0122	0.007	-1.881	0.06	-0.025	0.001
Default Mode	Intercept	0.4222	0.017	25.252	0	0.389	0.455
	Age	-0.0027	0	-11.334	0	-0.003	-0.002
	Diabetes status	-0.0344	0.008	-4.585	0	-0.049	-0.02
Fronto-parietal	Intercept	0.3214	0.013	24.297	0	0.295	0.347
	Age	-0.0012	0	-6.389	0	-0.002	-0.001
	Diabetes status	-0.0152	0.006	-2.553	0.011	-0.027	-0.004
Medial Temporal	Intercept	0.4919	0.043	11.48	0	0.408	0.576
	Age	-0.0016	0.001	-2.598	0.009	-0.003	0
	Diabetes status	0.0085	0.019	0.443	0.658	-0.029	0.046
Parieto-medial	Intercept	0.601	0.021	29.146	0	0.561	0.641
	Age	-0.0018	0	-6.209	0	-0.002	-0.001
	Diabetes status	0.0056	0.009	0.604	0.546	-0.013	0.024
Reward	Intercept	0.3128	0.024	13.209	0	0.266	0.359
	Age	-0.0004	0	-1.247	0.213	-0.001	0
	Diabetes status	0.0157	0.011	1.481	0.139	-0.005	0.037
Salience	Intercept	0.4072	0.015	27.029	0	0.378	0.437
	Age	-0.0022	0	-10.054	0	-0.003	-0.002
	Diabetes status	-0.0167	0.007	-2.472	0.014	-0.03	-0.003
Somatomotor Dorsal	Intercept	0.3718	0.024	15.272	0	0.324	0.42
	Age	0.0004	0	1.052	0.294	0	0.001
	Diabetes status	-0.0174	0.011	-1.646	0.101	-0.038	0.003
Somatomotor Lateral	Intercept	0.5037	0.018	27.63	0	0.468	0.539
	Age	-0.003	0	-11.402	0	-0.003	-0.002
	Diabetes status	-0.0186	0.008	-2.272	0.023	-0.035	-0.003
Ventral Attention	Intercept	0.3154	0.016	19.229	0	0.283	0.348
	Age	-0.0019	0	-8.049	0	-0.002	-0.001
	Diabetes status	-0.0005	0.007	-0.067	0.946	-0.015	0.014
Visual	Intercept	0.4379	0.016	27.812	0	0.407	0.469
	Age	-0.0005	0	-2.321	0.02	-0.001	-8.12e-05
	Diabetes status	-0.0062	0.007	-0.883	0.377	-0.02	0.008
