## Supplemental Table 3 for "Spatially convergent fMRI signatures of diabetes and male sex identify genetic vulnerabilities to accelerated brain aging"

### Sheet: Sheet1
	3T Dataset							7T Dataset
Network	Independent variable	β	SE	z	p	2.5% CI	97.5% CI	Independent variable	β	SE	z	p	2.5% CI	97.5% CI
Auditory	Intercept	0.4991	0.015	34.25	0	0.471	0.528	Intercept	0.5056	0.017	30.376	0	0.473	0.538
	Age	-0.0025	0	-12.255	0	-0.003	-0.002	Age	-0.0025	0	-7.724	0	-0.003	-0.002
	Male sex	0.0095	0.005	1.979	0.048	8.49e-05	0.019	Male sex	-0.0021	0.011	-0.196	0.845	-0.023	0.019
Cingulo-opercular	Intercept	0.378	0.011	33.625	0	0.356	0.4	Intercept	0.2689	0.016	17.264	0	0.238	0.3
	Age	-0.0028	0	-17.636	0	-0.003	-0.002	Age	-0.0014	0	-4.475	0	-0.002	-0.001
	Male sex	-0.0232	0.004	-6.271	0	-0.03	-0.016	Male sex	-0.0236	0.01	-2.369	0.019	-0.043	-0.004
Dorsal Attention	Intercept	0.4368	0.015	29.958	0	0.408	0.465	Intercept	0.3592	0.02	17.669	0	0.319	0.399
	Age	-0.0024	0	-11.821	0	-0.003	-0.002	Age	-0.0014	0	-3.522	0.001	-0.002	-0.001
	Male sex	0.0028	0.005	0.589	0.556	-0.007	0.012	Male sex	-0.0061	0.013	-0.468	0.64	-0.032	0.02
Default Mode	Intercept	0.44	0.017	26.259	0	0.407	0.473	Intercept	0.4687	0.026	18.008	0	0.417	0.52
	Age	-0.0028	0	-11.895	0	-0.003	-0.002	Age	-0.0015	0.001	-3	0.003	-0.003	-0.001
	Male sex	-0.0307	0.006	-5.576	0	-0.042	-0.02	Male sex	-0.0616	0.017	-3.706	0	-0.094	-0.029
Fronto-parietal	Intercept	0.3239	0.013	24.302	0	0.298	0.35	Intercept	0.3942	0.025	16.064	0	0.346	0.443
	Age	-0.0013	0	-6.827	0	-0.002	-0.001	Age	-0.0014	0	-2.965	0.003	-0.002	0
	Male sex	9.544e-05	0.004	0.022	0.983	-0.009	0.009	Male sex	-0.0183	0.016	-1.17	0.243	-0.049	0.013
Medial Temporal	Intercept	0.4906	0.043	11.388	0	0.406	0.575	Intercept	0.3199	0.064	5.011	0	0.194	0.446
	Age	-0.0016	0.001	-2.555	0.011	-0.003	0	Age	0.0014	0.001	1.083	0.28	-0.001	0.004
	Male sex	-0.0005	0.014	-0.034	0.973	-0.028	0.027	Male sex	-0.0118	0.041	-0.29	0.772	-0.092	0.069
Parieto-medial	Intercept	0.601	0.021	28.986	0	0.56	0.642	Intercept	0.5842	0.024	24.852	0	0.538	0.631
	Age	-0.0018	0	-6.162	0	-0.002	-0.001	Age	-0.0005	0	-1.034	0.302	-0.001	0
	Male sex	-0.0024	0.007	-0.353	0.724	-0.016	0.011	Male sex	-0.0251	0.015	-1.675	0.095	-0.055	0.004
Reward	Intercept	0.316	0.024	13.276	0	0.269	0.363	Intercept	0.1752	0.028	6.203	0	0.12	0.231
	Age	-0.0003	0	-0.937	0.349	-0.001	0	Age	-0.0017	0.001	-3.11	0.002	-0.003	-0.001
	Male sex	-0.0149	0.008	-1.9	0.058	-0.03	0	Male sex	0.0463	0.018	2.568	0.011	0.011	0.082
Salience	Intercept	0.4168	0.015	27.572	0	0.387	0.446	Intercept	0.4016	0.022	18.63	0	0.359	0.444
	Age	-0.0022	0	-10.37	0	-0.003	-0.002	Age	-0.002	0	-4.724	0	-0.003	-0.001
	Male sex	-0.0174	0.005	-3.5	0	-0.027	-0.008	Male sex	-0.0231	0.014	-1.675	0.096	-0.05	0.004
Somatomotor Dorsal	Intercept	0.3717	0.025	15.139	0	0.323	0.42	Intercept	0.4632	0.034	13.805	0	0.396	0.531
	Age	0.0002	0	0.715	0.475	0	0.001	Age	-0.001	0.001	-1.521	0.135	-0.002	0
	Male sex	0.009	0.008	1.095	0.274	-0.007	0.025	Male sex	-0.0117	0.022	-0.54	0.592	-0.055	0.032
Somatomotor Lateral	Intercept	0.5133	0.018	28.027	0	0.477	0.549	Intercept	0.5051	0.025	20.248	0	0.456	0.554
	Age	-0.003	0	-11.729	0	-0.004	-0.003	Age	-0.0023	0	-4.615	0	-0.003	-0.001
	Male sex	-0.0166	0.006	-2.758	0.006	-0.028	-0.005	Male sex	-0.0535	0.016	-3.36	0.001	-0.085	-0.022
Ventral Attention	Intercept	0.316	0.016	19.161	0	0.284	0.348	Intercept	0.2961	0.023	12.719	0	0.25	0.342
	Age	-0.0019	0	-8.128	0	-0.002	-0.001	Age	-0.0015	0	-3.349	0.001	-0.002	-0.001
	Male sex	-0.0013	0.005	-0.242	0.808	-0.012	0.009	Male sex	-0.0056	0.015	-0.378	0.706	-0.035	0.024
Visual	Intercept	0.4356	0.016	27.533	0	0.405	0.467	Intercept	0.5795	0.022	26.271	0	0.536	0.623
	Age	-0.0006	0	-2.566	0.01	-0.001	0	Age	-0.0015	0	-3.386	0.001	-0.002	-0.001
	Male sex	0.0086	0.005	1.649	0.099	-0.002	0.019	Male sex	-0.0341	0.014	-2.42	0.016	-0.062	-0.006
