## Supplemental Table 4 for "Spatially convergent fMRI signatures of diabetes and male sex identify genetic vulnerabilities to accelerated brain aging"

### Sheet: Sheet1
Network	Independent variable	β	SE	z	p	2.5% CI	97.5% CI
Auditory	Intercept	0.4968	0.015	33.917	0	0.468	0.526
	Age	-0.0025	0	-11.885	0	-0.003	-0.002
	Diabetes status	-0.0084	0.011	-0.799	0.424	-0.029	0.012
	Male sex	0.0107	0.005	2.052	0.04	0	0.021
	Diabetes status * Male sex	-0.004	0.013	-0.297	0.766	-0.03	0.022
Cingulo-opercular	Intercept	0.3746	0.011	33.41	0	0.353	0.397
	Age	-0.0027	0	-16.855	0	-0.003	-0.002
	Diabetes status	-0.0353	0.008	-4.374	0	-0.051	-0.019
	Male sex	-0.0247	0.004	-6.168	0	-0.033	-0.017
	Diabetes status * Male sex	0.0185	0.01	1.819	0.069	-0.001	0.039
Dorsal Attention	Intercept	0.4345	0.015	29.657	0	0.406	0.463
	Age	-0.0024	0	-11.414	0	-0.003	-0.002
	Diabetes status	-0.0135	0.011	-1.275	0.203	-0.034	0.007
	Male sex	0.0033	0.005	0.637	0.524	-0.007	0.014
	Diabetes status * Male sex	0.0014	0.013	0.104	0.917	-0.025	0.027
Default Mode	Intercept	0.4341	0.017	25.9	0	0.401	0.467
	Age	-0.0027	0	-11.209	0	-0.003	-0.002
	Diabetes status	-0.032	0.012	-2.646	0.008	-0.056	-0.008
	Male sex	-0.0291	0.006	-4.864	0	-0.041	-0.017
	Diabetes status * Male sex	0.001	0.015	0.065	0.948	-0.029	0.031
Fronto-parietal	Intercept	0.321	0.013	23.99	0	0.295	0.347
	Age	-0.0012	0	-6.388	0	-0.002	-0.001
	Diabetes status	-0.0151	0.01	-1.568	0.117	-0.034	0.004
	Male sex	0.001	0.005	0.211	0.833	-0.008	0.01
	Diabetes status * Male sex	-0.0002	0.012	-0.019	0.985	-0.024	0.024
Medial Temporal	Intercept	0.4946	0.043	11.415	0	0.41	0.58
	Age	-0.0016	0.001	-2.577	0.01	-0.003	0
	Diabetes status	-0.0139	0.031	-0.445	0.657	-0.075	0.047
	Male sex	-0.0065	0.015	-0.423	0.673	-0.037	0.024
	Diabetes status * Male sex	0.0361	0.039	0.916	0.36	-0.041	0.113
Parieto-medial	Intercept	0.6019	0.021	28.858	0	0.561	0.643
	Age	-0.0018	0	-6.187	0	-0.002	-0.001
	Diabetes status	0.0083	0.015	0.551	0.582	-0.021	0.038
	Male sex	-0.0022	0.007	-0.289	0.772	-0.017	0.012
	Diabetes status * Male sex	-0.0039	0.019	-0.203	0.839	-0.041	0.033
Reward	Intercept	0.3203	0.024	13.391	0	0.273	0.367
	Age	-0.0004	0	-1.156	0.248	-0.001	0
	Diabetes status	0.0078	0.017	0.452	0.651	-0.026	0.042
	Male sex	-0.0182	0.009	-2.139	0.033	-0.035	-0.002
	Diabetes status * Male sex	0.0154	0.022	0.71	0.478	-0.027	0.058
Salience	Intercept	0.4127	0.015	27.2	0	0.383	0.442
	Age	-0.0021	0	-9.97	0	-0.003	-0.002
	Diabetes status	-0.0033	0.011	-0.299	0.765	-0.025	0.018
	Male sex	-0.0137	0.005	-2.523	0.012	-0.024	-0.003
	Diabetes status * Male sex	-0.0188	0.014	-1.36	0.174	-0.046	0.008
Somatomotor Dorsal	Intercept	0.3671	0.025	14.894	0	0.319	0.416
	Age	0.0004	0	1.068	0.286	0	0.001
	Diabetes status	-0.0309	0.018	-1.67	0.096	-0.067	0.005
	Male sex	0.0076	0.009	0.838	0.402	-0.01	0.025
	Diabetes status * Male sex	0.0178	0.022	0.798	0.425	-0.026	0.062
Somatomotor Lateral	Intercept	0.5109	0.018	27.776	0	0.475	0.547
	Age	-0.0029	0	-11.297	0	-0.003	-0.002
	Diabetes status	-0.0254	0.013	-1.914	0.056	-0.051	0.001
	Male sex	-0.0177	0.007	-2.701	0.007	-0.031	-0.005
	Diabetes status * Male sex	0.0135	0.017	0.809	0.419	-0.019	0.046
Ventral Attention	Intercept	0.317	0.017	19.117	0	0.284	0.35
	Age	-0.0019	0	-8.012	0	-0.002	-0.001
	Diabetes status	-0.0111	0.012	-0.929	0.353	-0.035	0.012
	Male sex	-0.0039	0.006	-0.667	0.505	-0.016	0.008
	Diabetes status * Male sex	0.0172	0.015	1.143	0.253	-0.012	0.047
Visual	Intercept	0.434	0.016	27.28	0	0.403	0.465
	Age	-0.0005	0	-2.391	0.017	-0.001	-9.71e-05
	Diabetes status	-0.0054	0.011	-0.472	0.637	-0.028	0.017
	Male sex	0.0094	0.006	1.662	0.097	-0.002	0.021
	Diabetes status * Male sex	-0.0028	0.014	-0.196	0.844	-0.031	0.026
