## Supplemental Table 5 for "Spatially convergent fMRI signatures of diabetes and male sex identify genetic vulnerabilities to accelerated brain aging"

### Sheet: Sheet1
	3T Dataset - Glucose							3T Dataset - HbA1c							7T Dataset - Glucose							7T Dataset - HbA1c
Network	Independent variable	β	SE	z	p	2.5% CI	97.5% CI	Independent variable	β	SE	z	p	2.5% CI	97.5% CI	Independent variable	β	SE	z	p	2.5% CI	97.5% CI	Independent variable	β	SE	z	p	2.5% CI	97.5% CI
Auditory	Intercept	0.5138	0.03	17.02	0	0.455	0.573	Intercept	0.5505	0.047	11.798	0	0.459	0.642	Intercept	0.4205	0.073	5.798	0	0.277	0.564	Intercept	0.3117	0.124	2.511	0.013	0.067	0.557
	Age	-0.0028	0	-8.158	0	-0.003	-0.002	Age	-0.0027	0	-7.72	0	-0.003	-0.002	Age	-0.0027	0	-8.021	0	-0.003	-0.002	Age	-0.0028	0	-7.814	0	-0.004	-0.002
	Fasting blood glucose	4.016e-05	0	0.172	0.863	0	0	HbA1c	-0.0071	0.008	-0.904	0.367	-0.023	0.008	Fasting blood glucose	0.0011	0.001	1.24	0.217	-0.001	0.003	HbA1c	0.0404	0.025	1.618	0.107	-0.009	0.09
	Male sex	0.0306	0.029	1.057	0.291	-0.026	0.087	Male sex	0.0155	0.056	0.277	0.782	-0.095	0.126	Male sex	0.053	0.104	0.509	0.611	-0.152	0.258	Male sex	0.0899	0.179	0.503	0.616	-0.263	0.443
	Fasting blood glucose * Male sex	-0.0002	0	-0.761	0.447	-0.001	0	HbA1c * Male sex	-0.0012	0.01	-0.122	0.903	-0.021	0.018	Fasting blood glucose * Male sex	-0.0007	0.001	-0.578	0.564	-0.003	0.002	HbA1c * Male sex	-0.0183	0.035	-0.531	0.596	-0.086	0.05
Cingulo-opercular	Intercept	0.4159	0.024	17.189	0	0.368	0.463	Intercept	0.4528	0.037	12.103	0	0.379	0.526	Intercept	0.3562	0.066	5.362	0	0.225	0.487	Intercept	0.3061	0.113	2.699	0.008	0.082	0.53
	Age	-0.0026	0	-9.447	0	-0.003	-0.002	Age	-0.0026	0	-9.32	0	-0.003	-0.002	Age	-0.0013	0	-4.211	0	-0.002	-0.001	Age	-0.001	0	-2.97	0.003	-0.002	0
	Fasting blood glucose	-0.0005	0	-2.691	0.007	-0.001	0	HbA1c	-0.0152	0.006	-2.422	0.016	-0.028	-0.003	Fasting blood glucose	-0.0011	0.001	-1.355	0.177	-0.003	0.001	HbA1c	-0.0105	0.023	-0.46	0.646	-0.056	0.034
	Male sex	-0.0695	0.023	-3	0.003	-0.115	-0.024	Male sex	-0.1123	0.045	-2.495	0.013	-0.201	-0.024	Male sex	0.1012	0.095	1.063	0.289	-0.087	0.289	Male sex	0.4093	0.163	2.505	0.013	0.087	0.732
	Fasting blood glucose * Male sex	0.0005	0	2.016	0.044	1.21e-05	0.001	HbA1c * Male sex	0.0156	0.008	1.963	0.05	-6.21e-06	0.031	Fasting blood glucose * Male sex	-0.0015	0.001	-1.275	0.204	-0.004	0.001	HbA1c * Male sex	-0.084	0.032	-2.662	0.008	-0.146	-0.022
Dorsal Attention	Intercept	0.4174	0.029	14.264	0	0.36	0.475	Intercept	0.4753	0.045	10.529	0	0.387	0.564	Intercept	0.4136	0.09	4.608	0	0.237	0.591	Intercept	0.4381	0.154	2.848	0.005	0.135	0.742
	Age	-0.0017	0	-5.158	0	-0.002	-0.001	Age	-0.0016	0	-4.775	0	-0.002	-0.001	Age	-0.0014	0	-3.388	0.001	-0.002	-0.001	Age	-0.0012	0	-2.726	0.007	-0.002	0
	Fasting blood glucose	-0.0003	0	-1.169	0.243	-0.001	0	HbA1c	-0.0161	0.008	-2.121	0.034	-0.031	-0.001	Fasting blood glucose	-0.0007	0.001	-0.605	0.546	-0.003	0.002	HbA1c	-0.0168	0.031	-0.542	0.588	-0.078	0.044
	Male sex	-0.0226	0.028	-0.807	0.42	-0.078	0.032	Male sex	-0.0572	0.054	-1.053	0.293	-0.164	0.049	Male sex	-0.0774	0.129	-0.602	0.548	-0.331	0.176	Male sex	0.0685	0.222	0.309	0.758	-0.369	0.506
	Fasting blood glucose * Male sex	0.0003	0	1.15	0.251	0	0.001	HbA1c * Male sex	0.0118	0.01	1.234	0.218	-0.007	0.031	Fasting blood glucose * Male sex	0.0009	0.002	0.551	0.582	-0.002	0.004	HbA1c * Male sex	-0.0147	0.043	-0.343	0.732	-0.099	0.07
Default Mode	Intercept	0.4651	0.036	12.775	0	0.394	0.537	Intercept	0.5151	0.056	9.172	0	0.405	0.625	Intercept	0.4293	0.113	3.816	0	0.207	0.651	Intercept	0.4168	0.194	2.151	0.033	0.035	0.799
	Age	-0.0025	0	-6.145	0	-0.003	-0.002	Age	-0.0024	0	-5.78	0	-0.003	-0.002	Age	-0.0015	0.001	-3.009	0.003	-0.003	-0.001	Age	-0.0012	0.001	-2.089	0.038	-0.002	-6.63e-05
	Fasting blood glucose	-0.0004	0	-1.428	0.154	-0.001	0	HbA1c	-0.0172	0.009	-1.823	0.069	-0.036	0.001	Fasting blood glucose	0.0005	0.001	0.351	0.726	-0.002	0.003	HbA1c	0.0071	0.039	0.181	0.857	-0.07	0.084
	Male sex	-0.0515	0.035	-1.478	0.14	-0.12	0.017	Male sex	-0.0558	0.068	-0.826	0.409	-0.189	0.077	Male sex	0.3016	0.161	1.87	0.063	-0.016	0.62	Male sex	0.5417	0.279	1.94	0.054	-0.009	1.092
	Fasting blood glucose * Male sex	0.0003	0	0.782	0.434	0	0.001	HbA1c * Male sex	0.0054	0.012	0.449	0.654	-0.018	0.029	Fasting blood glucose * Male sex	-0.0043	0.002	-2.244	0.026	-0.008	-0.001	HbA1c * Male sex	-0.1171	0.054	-2.171	0.031	-0.223	-0.011
Fronto-parietal	Intercept	0.3335	0.029	11.685	0	0.277	0.389	Intercept	0.3553	0.044	8.057	0	0.269	0.442	Intercept	0.5084	0.105	4.835	0	0.301	0.716	Intercept	0.6313	0.178	3.541	0	0.28	0.983
	Age	-0.0013	0	-3.871	0	-0.002	-0.001	Age	-0.0012	0	-3.674	0	-0.002	-0.001	Age	-0.0013	0	-2.809	0.005	-0.002	0	Age	-0.0008	0.001	-1.448	0.149	-0.002	0
	Fasting blood glucose	-0.0001	0	-0.534	0.594	-0.001	0	HbA1c	-0.0065	0.007	-0.869	0.385	-0.021	0.008	Fasting blood glucose	-0.0014	0.001	-1.103	0.271	-0.004	0.001	HbA1c	-0.0517	0.036	-1.443	0.151	-0.122	0.019
	Male sex	-0.0029	0.027	-0.106	0.915	-0.057	0.051	Male sex	-0.0037	0.053	-0.07	0.944	-0.108	0.1	Male sex	0.1174	0.151	0.779	0.437	-0.18	0.415	Male sex	0.3795	0.257	1.478	0.141	-0.127	0.886
	Fasting blood glucose * Male sex	5.664e-05	0	0.211	0.833	0	0.001	HbA1c * Male sex	0.0012	0.009	0.125	0.901	-0.017	0.02	Fasting blood glucose * Male sex	-0.0016	0.002	-0.885	0.377	-0.005	0.002	HbA1c * Male sex	-0.0776	0.05	-1.564	0.119	-0.175	0.02
Medial Temporal	Intercept	0.4864	0.08	6.102	0	0.33	0.643	Intercept	0.4859	0.123	3.949	0	0.244	0.728	Intercept	0.2926	0.282	1.038	0.3	-0.263	0.849	Intercept	-0.5803	0.482	-1.203	0.23	-1.531	0.371
	Age	-0.0021	0.001	-2.325	0.02	-0.004	0	Age	-0.0022	0.001	-2.442	0.015	-0.004	0	Age	0.0014	0.001	1.093	0.276	-0.001	0.004	Age	0.0004	0.001	0.317	0.751	-0.002	0.003
	Fasting blood glucose	0.0003	0.001	0.519	0.604	-0.001	0.002	HbA1c	0.0072	0.021	0.345	0.73	-0.034	0.048	Fasting blood glucose	0.0003	0.004	0.087	0.931	-0.007	0.007	HbA1c	0.1822	0.097	1.878	0.062	-0.009	0.374
	Male sex	-0.0052	0.076	-0.068	0.946	-0.155	0.145	Male sex	-0.0312	0.148	-0.211	0.833	-0.322	0.26	Male sex	0.4211	0.404	1.042	0.299	-0.376	1.218	Male sex	0.9174	0.695	1.321	0.188	-0.453	2.288
	Fasting blood glucose * Male sex	0.0002	0.001	0.318	0.751	-0.001	0.002	HbA1c * Male sex	0.0088	0.026	0.337	0.736	-0.043	0.06	Fasting blood glucose * Male sex	-0.0051	0.005	-1.06	0.29	-0.015	0.004	HbA1c * Male sex	-0.1801	0.134	-1.342	0.181	-0.445	0.085
Parieto-medial	Intercept	0.6291	0.044	14.313	0	0.543	0.715	Intercept	0.6815	0.068	10.018	0	0.548	0.815	Intercept	0.5861	0.103	5.701	0	0.383	0.789	Intercept	0.6851	0.175	3.906	0	0.339	1.031
	Age	-0.0025	0	-4.944	0	-0.003	-0.001	Age	-0.0025	0.001	-4.97	0	-0.004	-0.002	Age	-0.0005	0	-1.067	0.287	-0.001	0	Age	-0.0001	0.001	-0.225	0.822	-0.001	0.001
	Fasting blood glucose	0.0003	0	0.738	0.461	0	0.001	HbA1c	-0.0044	0.011	-0.387	0.699	-0.027	0.018	Fasting blood glucose	-9.12e-06	0.001	-0.007	0.994	-0.003	0.003	HbA1c	-0.0227	0.035	-0.643	0.521	-0.092	0.047
	Male sex	-0.034	0.042	-0.807	0.42	-0.117	0.049	Male sex	-0.1108	0.082	-1.353	0.177	-0.272	0.05	Male sex	0.1148	0.147	0.779	0.437	-0.176	0.405	Male sex	0.266	0.253	1.053	0.294	-0.232	0.764
	Fasting blood glucose * Male sex	0.0002	0	0.377	0.707	-0.001	0.001	HbA1c * Male sex	0.0165	0.014	1.144	0.253	-0.012	0.045	Fasting blood glucose * Male sex	-0.0017	0.002	-0.955	0.341	-0.005	0.002	HbA1c * Male sex	-0.0568	0.049	-1.163	0.246	-0.153	0.039
Reward	Intercept	0.2045	0.049	4.182	0	0.108	0.3	Intercept	0.1983	0.075	2.632	0.009	0.05	0.346	Intercept	0.4372	0.121	3.601	0	0.198	0.677	Intercept	0.6491	0.211	3.083	0.002	0.234	1.064
	Age	-0.0002	0.001	-0.441	0.659	-0.001	0.001	Age	-0.0002	0.001	-0.359	0.72	-0.001	0.001	Age	-0.0015	0.001	-2.666	0.008	-0.003	0	Age	-0.0011	0.001	-1.759	0.08	-0.002	0
	Fasting blood glucose	0.0012	0	3.196	0.001	0	0.002	HbA1c	0.0215	0.013	1.699	0.09	-0.003	0.046	Fasting blood glucose	-0.0034	0.002	-2.216	0.028	-0.006	0	HbA1c	-0.0973	0.042	-2.296	0.023	-0.181	-0.014
	Male sex	0.029	0.047	0.619	0.536	-0.063	0.121	Male sex	-0.0566	0.091	-0.625	0.532	-0.235	0.121	Male sex	0.054	0.174	0.31	0.757	-0.289	0.397	Male sex	-0.1666	0.303	-0.549	0.584	-0.765	0.432
	Fasting blood glucose * Male sex	-0.0006	0	-1.223	0.222	-0.001	0	HbA1c * Male sex	0.0059	0.016	0.368	0.713	-0.026	0.037	Fasting blood glucose * Male sex	-9.45e-07	0.002	0	1	-0.004	0.004	HbA1c * Male sex	0.0408	0.059	0.696	0.487	-0.075	0.156
Salience	Intercept	0.4501	0.031	14.296	0	0.388	0.512	Intercept	0.4508	0.049	9.259	0	0.355	0.546	Intercept	0.4202	0.095	4.416	0	0.233	0.608	Intercept	0.4188	0.164	2.554	0.011	0.095	0.742
	Age	-0.0025	0	-6.95	0	-0.003	-0.002	Age	-0.0025	0	-6.989	0	-0.003	-0.002	Age	-0.002	0	-4.554	0	-0.003	-0.001	Age	-0.002	0	-4.054	0	-0.003	-0.001
	Fasting blood glucose	-0.0001	0	-0.557	0.578	-0.001	0	HbA1c	-0.0019	0.008	-0.229	0.819	-0.018	0.014	Fasting blood glucose	-0.0002	0.001	-0.2	0.841	-0.003	0.002	HbA1c	-0.0037	0.033	-0.112	0.911	-0.069	0.061
	Male sex	-0.0436	0.03	-1.445	0.149	-0.103	0.016	Male sex	-0.0406	0.059	-0.693	0.488	-0.156	0.074	Male sex	0.0719	0.136	0.527	0.599	-0.197	0.341	Male sex	0.022	0.236	0.093	0.926	-0.444	0.488
	Fasting blood glucose * Male sex	0.0003	0	0.865	0.388	0	0.001	HbA1c * Male sex	0.0039	0.01	0.377	0.706	-0.016	0.024	Fasting blood glucose * Male sex	-0.0011	0.002	-0.689	0.492	-0.004	0.002	HbA1c * Male sex	-0.0089	0.046	-0.196	0.845	-0.099	0.081
Somatomotor Dorsal	Intercept	0.4039	0.083	4.841	0	0.239	0.569	Intercept	0.4095	0.12	3.414	0.001	0.173	0.646	Intercept	0.5024	0.157	3.193	0.003	0.186	0.819	Intercept	0.4789	0.277	1.728	0.091	-0.079	1.037
	Age	0.0007	0.001	1.218	0.225	0	0.002	Age	0.0007	0.001	1.116	0.266	-0.001	0.002	Age	-0.001	0.001	-1.495	0.142	-0.002	0	Age	-0.0007	0.001	-0.978	0.333	-0.002	0.001
	Fasting blood glucose	-0.0005	0.001	-0.658	0.511	-0.002	0.001	HbA1c	-0.0098	0.022	-0.447	0.655	-0.053	0.033	Fasting blood glucose	-0.0005	0.002	-0.25	0.803	-0.004	0.003	HbA1c	-0.0056	0.055	-0.102	0.919	-0.116	0.105
	Male sex	-0.0918	0.085	-1.086	0.279	-0.259	0.075	Male sex	-0.0896	0.132	-0.678	0.499	-0.351	0.171	Male sex	0.1313	0.229	0.573	0.57	-0.33	0.593	Male sex	0.4662	0.402	1.159	0.253	-0.344	1.277
	Fasting blood glucose * Male sex	0.0009	0.001	1.008	0.315	-0.001	0.003	HbA1c * Male sex	0.0149	0.024	0.627	0.532	-0.032	0.062	Fasting blood glucose * Male sex	-0.0017	0.003	-0.616	0.541	-0.007	0.004	HbA1c * Male sex	-0.0925	0.077	-1.196	0.238	-0.248	0.063
Somatomotor Lateral	Intercept	0.5025	0.037	13.403	0	0.429	0.576	Intercept	0.5418	0.058	9.413	0	0.429	0.655	Intercept	0.329	0.11	3.004	0.003	0.113	0.545	Intercept	0.5902	0.19	3.107	0.002	0.216	0.965
	Age	-0.0024	0	-5.707	0	-0.003	-0.002	Age	-0.0025	0	-5.797	0	-0.003	-0.002	Age	-0.0024	0	-4.804	0	-0.003	-0.001	Age	-0.0021	0.001	-3.803	0	-0.003	-0.001
	Fasting blood glucose	-0.0002	0	-0.702	0.483	-0.001	0	HbA1c	-0.0099	0.01	-1.022	0.307	-0.029	0.009	Fasting blood glucose	0.0022	0.001	1.644	0.102	0	0.005	HbA1c	-0.0176	0.038	-0.462	0.645	-0.093	0.058
	Male sex	-0.0208	0.036	-0.581	0.562	-0.091	0.05	Male sex	-0.0403	0.069	-0.581	0.561	-0.176	0.096	Male sex	0.2608	0.157	1.662	0.098	-0.049	0.57	Male sex	-0.067	0.274	-0.245	0.807	-0.607	0.473
	Fasting blood glucose * Male sex	-1.433e-05	0	-0.041	0.968	-0.001	0.001	HbA1c * Male sex	0.003	0.012	0.246	0.806	-0.021	0.027	Fasting blood glucose * Male sex	-0.0038	0.002	-2.022	0.045	-0.008	-9.32e-05	HbA1c * Male sex	0.0025	0.053	0.048	0.962	-0.102	0.107
Ventral Attention	Intercept	0.3094	0.034	8.978	0	0.242	0.377	Intercept	0.3297	0.053	6.197	0	0.225	0.434	Intercept	0.2565	0.103	2.486	0.014	0.053	0.46	Intercept	0.4171	0.177	2.355	0.02	0.068	0.767
	Age	-0.0022	0	-5.511	0	-0.003	-0.001	Age	-0.0022	0	-5.572	0	-0.003	-0.001	Age	-0.0016	0	-3.294	0.001	-0.002	-0.001	Age	-0.0014	0.001	-2.622	0.009	-0.002	0
	Fasting blood glucose	0.0002	0	0.852	0.395	0	0.001	HbA1c	0.0009	0.009	0.102	0.919	-0.017	0.018	Fasting blood glucose	0.0005	0.001	0.388	0.698	-0.002	0.003	HbA1c	-0.0249	0.036	-0.698	0.486	-0.095	0.045
	Male sex	-0.0062	0.033	-0.187	0.851	-0.071	0.059	Male sex	-0.0469	0.064	-0.732	0.465	-0.173	0.079	Male sex	0.0898	0.148	0.607	0.544	-0.202	0.381	Male sex	-0.0782	0.255	-0.306	0.76	-0.582	0.425
	Fasting blood glucose * Male sex	5.82e-05	0	0.179	0.858	-0.001	0.001	HbA1c * Male sex	0.0085	0.011	0.755	0.45	-0.014	0.031	Fasting blood glucose * Male sex	-0.0011	0.002	-0.646	0.519	-0.005	0.002	HbA1c * Male sex	0.0141	0.049	0.286	0.775	-0.083	0.111
Visual	Intercept	0.4141	0.032	12.869	0	0.351	0.477	Intercept	0.4428	0.05	8.897	0	0.345	0.541	Intercept	0.5796	0.095	6.129	0	0.393	0.766	Intercept	0.6628	0.166	3.993	0	0.335	0.99
	Age	-0.0007	0	-1.859	0.063	-0.001	3.8e-05	Age	-0.0006	0	-1.669	0.096	-0.001	0	Age	-0.0014	0	-3.347	0.001	-0.002	-0.001	Age	-0.0012	0	-2.501	0.013	-0.002	0
	Fasting blood glucose	0.0003	0	1.22	0.223	0	0.001	HbA1c	-0.0006	0.008	-0.066	0.948	-0.017	0.016	Fasting blood glucose	-1.18e-05	0.001	-0.01	0.992	-0.002	0.002	HbA1c	-0.0183	0.033	-0.547	0.585	-0.084	0.048
	Male sex	0.0441	0.031	1.433	0.152	-0.016	0.105	Male sex	0.0033	0.06	0.056	0.956	-0.114	0.121	Male sex	0.279	0.136	2.058	0.041	0.012	0.546	Male sex	0.1417	0.239	0.593	0.554	-0.33	0.613
	Fasting blood glucose * Male sex	-0.0003	0	-1.147	0.252	-0.001	0	HbA1c * Male sex	0.0012	0.011	0.117	0.907	-0.02	0.022	Fasting blood glucose * Male sex	-0.0037	0.002	-2.294	0.023	-0.007	-0.001	HbA1c * Male sex	-0.0344	0.046	-0.745	0.457	-0.126	0.057
