## Supplemental Table 6 for "Spatially convergent fMRI signatures of diabetes and male sex identify genetic vulnerabilities to accelerated brain aging"

### Sheet: Sheet1
Network	Independent variable	β	SE	z	p	2.5% CI	97.5% CI
Auditory	Intercept	0.5053	0.015	34.828	0	0.477	0.534
	Age	-0.0025	0	-12.131	0	-0.003	-0.002
	APOE4 positive	-0.0102	0.005	-1.941	0.052	-0.021	0
Cingulo-opercular	Intercept	0.3708	0.011	32.751	0	0.349	0.393
	Age	-0.0028	0	-17.74	0	-0.003	-0.003
	APOE4 positive	-0.0077	0.004	-1.877	0.061	-0.016	0
Dorsal Attention	Intercept	0.4368	0.015	30.103	0	0.408	0.465
	Age	-0.0024	0	-11.82	0	-0.003	-0.002
	APOE4 positive	0.0044	0.005	0.831	0.406	-0.006	0.015
Default Mode	Intercept	0.4276	0.017	25.374	0	0.395	0.461
	Age	-0.0029	0	-12.082	0	-0.003	-0.002
	APOE4 positive	0.002	0.006	0.327	0.744	-0.01	0.014
Fronto-parietal	Intercept	0.3235	0.013	24.387	0	0.298	0.35
	Age	-0.0013	0	-6.841	0	-0.002	-0.001
	APOE4 positive	0.0017	0.005	0.353	0.724	-0.008	0.011
Medial Temporal	Intercept	0.4934	0.043	11.507	0	0.409	0.577
	Age	-0.0015	0.001	-2.546	0.011	-0.003	0
	APOE4 positive	-0.0124	0.016	-0.794	0.428	-0.043	0.018
Parieto-medial	Intercept	0.6039	0.021	29.302	0	0.563	0.644
	Age	-0.0018	0	-6.157	0	-0.002	-0.001
	APOE4 positive	-0.0161	0.007	-2.149	0.032	-0.031	-0.001
Reward	Intercept	0.3108	0.024	13.103	0	0.264	0.357
	Age	-0.0003	0	-1.03	0.303	-0.001	0
	APOE4 positive	-0.0026	0.009	-0.299	0.765	-0.019	0.014
Salience	Intercept	0.4109	0.015	27.204	0	0.381	0.441
	Age	-0.0022	0	-10.511	0	-0.003	-0.002
	APOE4 positive	-0.0039	0.005	-0.717	0.473	-0.015	0.007
Somatomotor Dorsal	Intercept	0.3758	0.024	15.453	0	0.328	0.424
	Age	0.0003	0	0.808	0.419	0	0.001
	APOE4 positive	-0.0041	0.009	-0.445	0.657	-0.022	0.014
Somatomotor Lateral	Intercept	0.5064	0.018	27.709	0	0.471	0.542
	Age	-0.0031	0	-11.861	0	-0.004	-0.003
	APOE4 positive	0.0017	0.007	0.251	0.802	-0.011	0.015
Ventral Attention	Intercept	0.3178	0.016	19.377	0	0.286	0.35
	Age	-0.0019	0	-8.127	0	-0.002	-0.001
	APOE4 positive	-0.0098	0.006	-1.648	0.1	-0.021	0.002
Visual	Intercept	0.4394	0.016	27.883	0	0.409	0.47
	AgeVis	-0.0006	0	-2.474	0.013	-0.001	0
	APOE4 positive	-0.0023	0.006	-0.394	0.694	-0.013	0.009
