## Supplemental Table 7 for "Spatially convergent fMRI signatures of diabetes and male sex identify genetic vulnerabilities to accelerated brain aging"

### Sheet: Sheet1
Analysis Group	Hypotheses (targeted analysis only)	Mechanistic Group	Gene
Targeted Analysis	Hypthothesized to be related to diabetes and sex differences	Insulin-senstive glucose transporters	SLC2A4
			SLC2A4RG
			SLC2A12
		Estrogen receptors	GPER1
			ESR1
		mGLuR receptors	GRM1
			GRM2
			GRM3
			GRM4
			GRM5
			GRM6
			GRM7
			GRM8
	Hypothesized to have no relation spatial patterns of interest	Insulin-independent glucose transporters	SLC2A1
			SLC2A3
			SLC2A5
			SLC2A6
			SLC2A8
			SLC2A10
			SLC2A13
			SLC2A14
		Inhibin receptors	INHA
			INHBA
			INHBB
			INHBC
		Serotonergic receptors	HTR1A
			HTR1B
			HTR1D
			HTR1E
			HTR1F
			HTR2A
			HTR2C
			HTR3A
			HTR3B
			HTR4
			HTR5A
			HTR6
			HTR7
Unsupervised Analysis		Upregulated GABAergic synapses	GABRA5
			GABRB1
			GLRA2
		Downregulated GABAergic synapses	SLC12A2
		Dopaminergic synapses	GRIA1
			GRIN3A
			PPP1R1B
		Upregulated insuling signaling	ARHGAP33
			MAPK7
			PRKCD
			TRIB3
			TSC1
		Downregulated insulin signaling*	KIF5B
		Upregulated Alzheimer's disease pathway	PLCB2
			SNCA
			FZD1
		Downregulated Alzhiemer's disease pathway (*also includes KIF5B)	ATG2B
		Upgregulated VEGFA-VEGFR2 pathway	ACKR3
			CALR
			CRIP2
			HGS
			NR4A3
			PRKCD
			TMSB10
		Downregulated VEGFA-VEGFR2 pathway	CTNNA1
			EPB41
General Control	Cell density	General markers of cell density	GFAP
			TH
			RBFOX3
			S100B
			MAP2
